# Pervasive *cis*-regulatory co-option of a transposable element family reinforces cell identity across the mouse immune system

**DOI:** 10.64898/2025.12.22.696042

**Authors:** Jason D. Chobirko, Cédric Feschotte, Andrew Grimson

## Abstract

Transposable elements (TEs) make up about half of the human and mouse genomes and play important regulatory roles in immune responses. However, the *cis*-regulatory contribution of TEs to immune cell development is less characterized. Here, we analyzed hundreds of chromatin accessibility, gene expression, transcription factor occupancy and DNA-DNA contact datasets in diverse mouse and human immune cells. We identified two rodent-specific TE subfamilies, ORR1E and ORR1D2 (collectively, ODE) that have transformed into cell type-specific enhancers across the mouse immune system. ODE loci acquired mutations post-insertion that enable differential binding of lineage-specifying transcription factors. ODEs show evidence of evolutionary sequence constraint and contact promoters of hundreds of genes in immune cells. ODE-targeted genes show cell type-specific and mouse-specific increases in expression compared to concordant human cell types. Thus, a single TE family can undergo functionalization after its genomic spread to generate batteries of cell-specific enhancers supporting a complex developmental cascade.
