## Supplemental Data and Tables for "Pervasive *cis*-regulatory co-option of a transposable element family reinforces cell identity across the mouse immune system": tableS1_teSummitFrac.txt

repClass	Summit.Overlap	Frac	Sample	Genome.Frac	Frac.Diff
DNA	305	0.672532027959692	B1b.PC	1.32861711697737	-0.656085089017677
LINE	1451	3.19948843465414	B1b.PC	22.5854681445608	-19.3859797099067
LTR	2583	5.69557451875372	B1b.PC	12.9771230103663	-7.28154849161257
SINE	1414	3.11790258208198	B1b.PC	8.13623500868225	-5.01833242660026
Total	5753	12.6854975634495	B1b.PC	45.0274432805867	-32.3419457171372
DNA	232	0.632842334969995	BEC.SLN	1.32861711697737	-0.695774782007375
LINE	944	2.57501363884343	BEC.SLN	22.5854681445608	-20.0104545057174
LTR	1646	4.4899072558647	BEC.SLN	12.9771230103663	-8.48721575450159
SINE	653	1.78123295144572	BEC.SLN	8.13623500868225	-6.35500205723653
Total	3475	9.47899618112384	BEC.SLN	45.0274432805867	-35.5484470994629
DNA	111	0.316050226360297	B.Fem.Sp	1.32861711697737	-1.01256689061707
LINE	659	1.87637026280573	B.Fem.Sp	22.5854681445608	-20.7090978817551
LTR	1066	3.03522109279349	B.Fem.Sp	12.9771230103663	-9.9419019175728
SINE	487	1.3866347769141	B.Fem.Sp	8.13623500868225	-6.74960023176815
Total	2323	6.61427635887361	B.Fem.Sp	45.0274432805867	-38.4131669217131
DNA	289	0.671562020727797	B.Fo.Sp	1.32861711697737	-0.657055096249573
LINE	1534	3.56462332109495	B.Fo.Sp	22.5854681445608	-19.0208448234659
LTR	2391	5.55607194311475	B.Fo.Sp	12.9771230103663	-7.42105106725154
SINE	1446	3.36013384765534	B.Fo.Sp	8.13623500868225	-4.7761011610269
Total	5660	13.1523911325928	B.Fo.Sp	45.0274432805867	-31.8750521479939
DNA	392	0.890059488669906	B.FrE.BM	1.32861711697737	-0.438557628307464
LINE	1998	4.53657872031243	B.FrE.BM	22.5854681445608	-18.0488894242484
LTR	3197	7.2589800644839	B.FrE.BM	12.9771230103663	-5.71814294588239
SINE	2162	4.90895054720494	B.FrE.BM	8.13623500868225	-3.2272844614773
Total	7749	17.5945688206712	B.FrE.BM	45.0274432805867	-27.4328744599155
DNA	640	0.938430182260737	B.GC.CB.Sp	1.32861711697737	-0.390186934716633
LINE	2775	4.06897461839616	B.GC.CB.Sp	22.5854681445608	-18.5164935261646
LTR	4715	6.91359110837402	B.GC.CB.Sp	12.9771230103663	-6.06353190199227
SINE	4643	6.80801771286969	B.GC.CB.Sp	8.13623500868225	-1.32821729581255
Total	12773	18.7290136219006	B.GC.CB.Sp	45.0274432805867	-26.2984296586861
DNA	507	1.06470106470106	B.GC.CC.Sp	1.32861711697737	-0.263916052276305
LINE	2046	4.2966042966043	B.GC.CC.Sp	22.5854681445608	-18.2888638479565
LTR	3369	7.07490707490707	B.GC.CC.Sp	12.9771230103663	-5.90221593545921
SINE	2699	5.66790566790567	B.GC.CC.Sp	8.13623500868225	-2.46832934077658
Total	8621	18.1041181041181	B.GC.CC.Sp	45.0274432805867	-26.9233251764686
DNA	382	0.92203717113203	B.mem.Sp	1.32861711697737	-0.40657994584534
LINE	1809	4.36640115858074	B.mem.Sp	22.5854681445608	-18.2190669859801
LTR	2998	7.23630219647598	B.mem.Sp	12.9771230103663	-5.74082081389031
SINE	2168	5.23292300265508	B.mem.Sp	8.13623500868225	-2.90331200602716
Total	7357	17.7576635288438	B.mem.Sp	45.0274432805867	-27.2697797517429
DNA	227	0.613331171813785	B.MZ.Sp	1.32861711697737	-0.715285945163584
LINE	1249	3.37467239469347	B.MZ.Sp	22.5854681445608	-19.2107957498673
LTR	2041	5.51457674745346	B.MZ.Sp	12.9771230103663	-7.46254626291283
SINE	996	2.69109183756181	B.MZ.Sp	8.13623500868225	-5.44514317112044
Total	4513	12.1936721515225	B.MZ.Sp	45.0274432805867	-32.8337711290642
DNA	251	0.601788582799875	B.PB.Sp	1.32861711697737	-0.726828534177494
LINE	1209	2.89865496655398	B.PB.Sp	22.5854681445608	-19.6868131780068
LTR	1928	4.62250353640701	B.PB.Sp	12.9771230103663	-8.35461947395928
SINE	958	2.29686638375411	B.PB.Sp	8.13623500868225	-5.83936862492814
Total	4346	10.419813469515	B.PB.Sp	45.0274432805867	-34.6076298110717
DNA	116	0.533676849466323	B.PC.BM	1.32861711697737	-0.794940267511046
LINE	590	2.71439087228561	B.PC.BM	22.5854681445608	-19.8710772722752
LTR	825	3.79554655870445	B.PC.BM	12.9771230103663	-9.18157645166184
SINE	432	1.98748619801251	B.PC.BM	8.13623500868225	-6.14874881066973
Total	1963	9.0311004784689	B.PC.BM	45.0274432805867	-35.9963428021178
DNA	323	0.620855358000961	B.PC.Sp	1.32861711697737	-0.707761758976408
LINE	1351	2.59682844786161	B.PC.Sp	22.5854681445608	-19.9886396966992
LTR	1994	3.83277270543008	B.PC.Sp	12.9771230103663	-9.14435030493621
SINE	1281	2.46227775108121	B.PC.Sp	8.13623500868225	-5.67395725760103
Total	4949	9.51273426237386	B.PC.Sp	45.0274432805867	-35.5147090182128
DNA	267	0.917431192660551	B.Sp	1.32861711697737	-0.411185924316819
LINE	1471	5.05446173933959	B.Sp	22.5854681445608	-17.5310064052212
LTR	2269	7.79644710167337	B.Sp	12.9771230103663	-5.18067590869292
SINE	1348	4.63182489777686	B.Sp	8.13623500868225	-3.50441011090538
Total	5355	18.4001649314504	B.Sp	45.0274432805867	-26.6272783491363
DNA	413	0.99095424334765	B.T1.Sp	1.32861711697737	-0.33766287362972
LINE	2068	4.96196943158097	B.T1.Sp	22.5854681445608	-17.6234987129798
LTR	3272	7.85085298845886	B.T1.Sp	12.9771230103663	-5.12627002190743
SINE	2287	5.48743911509946	B.T1.Sp	8.13623500868225	-2.64879589358279
Total	8040	19.2912157784869	B.T1.Sp	45.0274432805867	-25.7362275020998
DNA	211	0.559577797225979	B.T2.Sp	1.32861711697737	-0.76903931975139
LINE	1113	2.95170657968017	B.T2.Sp	22.5854681445608	-19.6337615648806
LTR	1851	4.90890285623359	B.T2.Sp	12.9771230103663	-8.0682201541327
SINE	992	2.6308112552046	B.T2.Sp	8.13623500868225	-5.50542375347764
Total	4167	11.0509984883443	B.T2.Sp	45.0274432805867	-33.9764447922424
DNA	216	0.449718925671455	B.T3.Sp	1.32861711697737	-0.878898191305914
LINE	1367	2.84613783052259	B.T3.Sp	22.5854681445608	-19.7393303140382
LTR	2054	4.27649385800541	B.T3.Sp	12.9771230103663	-8.70062915236088
SINE	1135	2.36310639183843	B.T3.Sp	8.13623500868225	-5.77312861684381
Total	4772	9.93545700603789	B.T3.Sp	45.0274432805867	-35.0919862745488
DNA	640	1.17091734055399	DC.103pl11bmi.SI	1.32861711697737	-0.157699776423379
LINE	3488	6.38149950601925	DC.103pl11bmi.SI	22.5854681445608	-16.2039686385416
LTR	6543	11.9708002488199	DC.103pl11bmi.SI	12.9771230103663	-1.00632276154636
SINE	2353	4.30495078488053	DC.103pl11bmi.SI	8.13623500868225	-3.83128422380172
Total	13024	23.8281678802737	DC.103pl11bmi.SI	45.0274432805867	-21.199275400313
DNA	600	1.09116700310983	DC.103pl11bpl.SI	1.32861711697737	-0.237450113867544
LINE	2874	5.22668994489607	DC.103pl11bpl.SI	22.5854681445608	-17.3587781996647
LTR	5804	10.5552221434157	DC.103pl11bpl.SI	12.9771230103663	-2.42190086695057
SINE	2011	3.65722807208977	DC.103pl11bpl.SI	8.13623500868225	-4.47900693659248
Total	11289	20.5303071635114	DC.103pl11bpl.SI	45.0274432805867	-24.4971361170753
DNA	586	0.925516457135637	DC.4pl.Sp	1.32861711697737	-0.403100659841732
LINE	3202	5.05717354223261	DC.4pl.Sp	22.5854681445608	-17.5282946023282
LTR	5363	8.47021290037273	DC.4pl.Sp	12.9771230103663	-4.50691010999356
SINE	2160	3.41145997852044	DC.4pl.Sp	8.13623500868225	-4.72477503016181
Total	11311	17.8643628782614	DC.4pl.Sp	45.0274432805867	-27.1630804023253
DNA	582	0.975626110570959	DC.8pl.Sp	1.32861711697737	-0.35299100640641
LINE	3808	6.38347805679418	DC.8pl.Sp	22.5854681445608	-16.2019900877666
LTR	6196	10.3865625104771	DC.8pl.Sp	12.9771230103663	-2.59056049988921
SINE	2289	3.83712743487444	DC.8pl.Sp	8.13623500868225	-4.2991075738078
Total	12875	21.5827941127167	DC.8pl.Sp	45.0274432805867	-23.44464916787
DNA	486	0.782772561083641	DC.pDC.Sp	1.32861711697737	-0.545844555893729
LINE	2382	3.83655193518772	DC.pDC.Sp	22.5854681445608	-18.7489162093731
LTR	3902	6.28472949248635	DC.pDC.Sp	12.9771230103663	-6.69239351787994
SINE	2008	3.23417140464187	DC.pDC.Sp	8.13623500868225	-4.90206360404037
Total	8778	14.1382253933996	DC.pDC.Sp	45.0274432805867	-30.8892178871871
DNA	1117	1.53112277767878	Ep.MEChi.Th	1.32861711697737	0.20250566070141
LINE	4130	5.66117911532082	Ep.MEChi.Th	22.5854681445608	-16.92428902924
LTR	7270	9.96532013762285	Ep.MEChi.Th	12.9771230103663	-3.01180287274344
SINE	3135	4.29728729455951	Ep.MEChi.Th	8.13623500868225	-3.83894771412273
Total	15652	21.454909325182	Ep.MEChi.Th	45.0274432805867	-23.5725339554047
DNA	824	0.986389264637227	FRC.CD140apl.Madcammi.CD35mi.SLN	1.32861711697737	-0.342227852340143
LINE	2929	3.50623077199325	FRC.CD140apl.Madcammi.CD35mi.SLN	22.5854681445608	-19.0792373725676
LTR	3920	4.69253145312855	FRC.CD140apl.Madcammi.CD35mi.SLN	12.9771230103663	-8.28459155723774
SINE	1438	1.72139291571399	FRC.CD140apl.Madcammi.CD35mi.SLN	8.13623500868225	-6.41484209296825
Total	9111	10.906544405473	FRC.CD140apl.Madcammi.CD35mi.SLN	45.0274432805867	-34.1208988751137
DNA	239	0.64647011090073	GN.BM	1.32861711697737	-0.682147006076639
LINE	1171	3.16743305382743	GN.BM	22.5854681445608	-19.4180350907334
LTR	2255	6.09954016770354	GN.BM	12.9771230103663	-6.87758284266275
SINE	1036	2.80227211252367	GN.BM	8.13623500868225	-5.33396289615858
Total	4701	12.7157154449554	GN.BM	45.0274432805867	-32.3117278356313
DNA	211	0.610444090843339	GN.Sp	1.32861711697737	-0.718173026134031
LINE	1214	3.51222334731665	GN.Sp	22.5854681445608	-19.0732447972442
LTR	2400	6.9434398958484	GN.Sp	12.9771230103663	-6.03368311451789
SINE	1125	3.25473745117894	GN.Sp	8.13623500868225	-4.88149755750331
Total	4950	14.3208447851873	GN.Sp	45.0274432805867	-30.7065984953994
DNA	403	0.756296212888939	GN.Thio.PC	1.32861711697737	-0.572320904088431
LINE	2125	3.9879142739181	GN.Thio.PC	22.5854681445608	-18.5975538706427
LTR	4342	8.1484817775776	GN.Thio.PC	12.9771230103663	-4.82864123278869
SINE	2954	5.54367000713133	GN.Thio.PC	8.13623500868225	-2.59256500155092
Total	9824	18.436362271516	GN.Thio.PC	45.0274432805867	-26.5910810090707
DNA	504	0.850862680217443	IAP.SLN	1.32861711697737	-0.477754436759927
LINE	3102	5.23685721038593	IAP.SLN	22.5854681445608	-17.3486109341749
LTR	4708	7.94813789377722	IAP.SLN	12.9771230103663	-5.02898511658907
SINE	2052	3.46422662659959	IAP.SLN	8.13623500868225	-4.67200838208266
Total	10366	17.5000844109802	IAP.SLN	45.0274432805867	-27.5273588696065
DNA	282	0.709951914604365	ILC2.SI	1.32861711697737	-0.618665202373004
LINE	1311	3.30052113491604	ILC2.SI	22.5854681445608	-19.2849470096448
LTR	2190	5.51345635809773	ILC2.SI	12.9771230103663	-7.46366665226856
SINE	1229	3.09408121648498	ILC2.SI	8.13623500868225	-5.04215379219726
Total	5012	12.6180106241031	ILC2.SI	45.0274432805867	-32.4094326564836
DNA	363	0.74099779537846	ILC3.CCR6pl.SI	1.32861711697737	-0.587619321598909
LINE	1484	3.02931330121662	ILC3.CCR6pl.SI	22.5854681445608	-19.5561548433442
LTR	3114	6.3566587735772	ILC3.CCR6pl.SI	12.9771230103663	-6.62046423678909
SINE	1680	3.42941128439618	ILC3.CCR6pl.SI	8.13623500868225	-4.70682372428607
Total	6641	13.5563811545685	ILC3.CCR6pl.SI	45.0274432805867	-31.4710621260182
DNA	275	0.702139610886994	ILC3.NKp46miCCR6mi.SI	1.32861711697737	-0.626477506090376
LINE	1324	3.38048307205229	ILC3.NKp46miCCR6mi.SI	22.5854681445608	-19.2049850725085
LTR	2727	6.9626717050503	ILC3.NKp46miCCR6mi.SI	12.9771230103663	-6.01445130531599
SINE	1455	3.71495685032937	ILC3.NKp46miCCR6mi.SI	8.13623500868225	-4.42127815835288
Total	5781	14.760251238319	ILC3.NKp46miCCR6mi.SI	45.0274432805867	-30.2671920422678
DNA	268	0.723600723600724	ILC3.NKp46pl.SI	1.32861711697737	-0.605016393376646
LINE	1218	3.28860328860329	ILC3.NKp46pl.SI	22.5854681445608	-19.2968648559575
LTR	2544	6.86880686880687	ILC3.NKp46pl.SI	12.9771230103663	-6.10831614155942
SINE	1348	3.63960363960364	ILC3.NKp46pl.SI	8.13623500868225	-4.4966313690786
Total	5378	14.5206145206145	ILC3.NKp46pl.SI	45.0274432805867	-30.5068287599722
DNA	297	0.795265891929524	LEC.SLN	1.32861711697737	-0.533351225047846
LINE	1702	4.55738231671397	LEC.SLN	22.5854681445608	-18.0280858278468
LTR	2191	5.86675949231511	LEC.SLN	12.9771230103663	-7.11036351805118
SINE	645	1.72709259358432	LEC.SLN	8.13623500868225	-6.40914241509793
Total	4835	12.9465002945429	LEC.SLN	45.0274432805867	-32.0809429860438
DNA	132	1.05642256902761	LTHSC.34mi.BM	1.32861711697737	-0.272194547949759
LINE	695	5.56222488995598	LTHSC.34mi.BM	22.5854681445608	-17.0232432546048
LTR	1196	9.5718287314926	LTHSC.34mi.BM	12.9771230103663	-3.40529427887369
SINE	445	3.56142456982793	LTHSC.34mi.BM	8.13623500868225	-4.57481043885431
Total	2468	19.7519007603041	LTHSC.34mi.BM	45.0274432805867	-25.2755425202826
DNA	214	0.68785959949857	LTHSC.34pl.BM	1.32861711697737	-0.6407575174788
LINE	1164	3.74144193372119	LTHSC.34pl.BM	22.5854681445608	-18.8440262108396
LTR	2237	7.1903828227958	LTHSC.34pl.BM	12.9771230103663	-5.78674018757049
SINE	751	2.41393719263283	LTHSC.34pl.BM	8.13623500868225	-5.72229781604941
Total	4366	14.0336215486484	LTHSC.34pl.BM	45.0274432805867	-30.9938217319383
DNA	826	0.913433892157296	MF.226plIIpl480lo.PC	1.32861711697737	-0.415183224820073
LINE	5180	5.72831423895254	MF.226plIIpl480lo.PC	22.5854681445608	-16.8571539056083
LTR	8988	9.93939930110143	MF.226plIIpl480lo.PC	12.9771230103663	-3.03772370926486
SINE	4534	5.01393373733799	MF.226plIIpl480lo.PC	8.13623500868225	-3.12230127134425
Total	19528	21.5950811695493	MF.226plIIpl480lo.PC	45.0274432805867	-23.4323621110374
DNA	630	1.17944397641112	MF.Alv.Lu	1.32861711697737	-0.149173140566249
LINE	2937	5.49845549003089	MF.Alv.Lu	22.5854681445608	-17.0870126545299
LTR	5173	9.68454553964242	MF.Alv.Lu	12.9771230103663	-3.29257747072387
SINE	2163	4.04942431901151	MF.Alv.Lu	8.13623500868225	-4.08681068967073
Total	10903	20.4118693250959	MF.Alv.Lu	45.0274432805867	-24.6155739554908
DNA	590	0.872135994087214	MF.Fem.PC	1.32861711697737	-0.456481122890156
LINE	3224	4.76570583887657	MF.Fem.PC	22.5854681445608	-17.8197623056842
LTR	5140	7.59793052475979	MF.Fem.PC	12.9771230103663	-5.3791924856065
SINE	2336	3.45306725794531	MF.Fem.PC	8.13623500868225	-4.68316775073694
Total	11290	16.6888396156689	MF.Fem.PC	45.0274432805867	-28.3386036649178
DNA	928	1.04625861077601	MF.ICAMpl480hi.PC	1.32861711697737	-0.282358506201357
LINE	4580	5.16364702301092	MF.ICAMpl480hi.PC	22.5854681445608	-17.4218211215499
LTR	7340	8.27536444299131	MF.ICAMpl480hi.PC	12.9771230103663	-4.70175856737498
SINE	3807	4.29214065864685	MF.ICAMpl480hi.PC	8.13623500868225	-3.84409435003539
Total	16655	18.7774107354251	MF.ICAMpl480hi.PC	45.0274432805867	-26.2500325451616
DNA	401	0.777493407786567	MF.LP.SI	1.32861711697737	-0.551123709190802
LINE	2539	4.92283232511246	MF.LP.SI	22.5854681445608	-17.6626358194483
LTR	4282	8.30231115247402	MF.LP.SI	12.9771230103663	-4.67481185789227
SINE	1817	3.52295641383589	MF.LP.SI	8.13623500868225	-4.61327859484635
Total	9039	17.5255932992089	MF.LP.SI	45.0274432805867	-27.5018499813778
DNA	151	0.379139779546539	MF.microglia.CNS	1.32861711697737	-0.949477337430831
LINE	983	2.4681748562533	MF.microglia.CNS	22.5854681445608	-20.1172932883075
LTR	1744	4.37893891078916	MF.microglia.CNS	12.9771230103663	-8.59818409957713
SINE	678	1.70236271875863	MF.microglia.CNS	8.13623500868225	-6.43387228992361
Total	3556	8.92861626534763	MF.microglia.CNS	45.0274432805867	-36.0988270152391
DNA	667	0.941319258234779	MF.PC	1.32861711697737	-0.38729785874259
LINE	3781	5.33602416099805	MF.PC	22.5854681445608	-17.2494439835627
LTR	6041	8.52550170764063	MF.PC	12.9771230103663	-4.45162130272566
SINE	2821	3.98120184030032	MF.PC	8.13623500868225	-4.15503316838193
Total	13310	18.7840469671738	MF.PC	45.0274432805867	-26.2433963134129
DNA	589	0.988852326908871	MF.pIC.Alv.Lu	1.32861711697737	-0.339764790068498
LINE	2823	4.73943993015916	MF.pIC.Alv.Lu	22.5854681445608	-17.8460282144016
LTR	4854	8.14921764824391	MF.pIC.Alv.Lu	12.9771230103663	-4.82790536212238
SINE	1984	3.33087099590357	MF.pIC.Alv.Lu	8.13623500868225	-4.80536401277868
Total	10250	17.2083809012155	MF.pIC.Alv.Lu	45.0274432805867	-27.8190623793712
DNA	572	0.91403004154682	MF.RP.Sp	1.32861711697737	-0.41458707543055
LINE	2883	4.60690316395014	MF.RP.Sp	22.5854681445608	-17.9785649806107
LTR	4657	7.44167465643976	MF.RP.Sp	12.9771230103663	-5.53544835392653
SINE	2474	3.95333972515181	MF.RP.Sp	8.13623500868225	-4.18289528353044
Total	10586	16.9159475870885	MF.RP.Sp	45.0274432805867	-28.1114956934982
DNA	462	0.773921200750469	Mo.6CmiIImi.Bl	1.32861711697737	-0.554695916226901
LINE	2511	4.20631198070222	Mo.6CmiIImi.Bl	22.5854681445608	-18.3791561638586
LTR	4584	7.67890645939427	Mo.6CmiIImi.Bl	12.9771230103663	-5.29821655097202
SINE	2293	3.84112838381131	Mo.6CmiIImi.Bl	8.13623500868225	-4.29510662487093
Total	9850	16.5002680246583	Mo.6CmiIImi.Bl	45.0274432805867	-28.5271752559284
DNA	442	0.823213886612531	Mo.6CplIImi.Bl	1.32861711697737	-0.505403230364839
LINE	2552	4.75303583401624	Mo.6CplIImi.Bl	22.5854681445608	-17.8324323105446
LTR	4468	8.3215376592416	Mo.6CplIImi.Bl	12.9771230103663	-4.65558535112469
SINE	2368	4.41034046040379	Mo.6CplIImi.Bl	8.13623500868225	-3.72589454827846
Total	9830	18.3081278402742	Mo.6CplIImi.Bl	45.0274432805867	-26.7193154403125
DNA	351	0.90685957886578	MPP3.48pl.BM	1.32861711697737	-0.42175753811159
LINE	1743	4.50329414804289	MPP3.48pl.BM	22.5854681445608	-18.0821739965179
LTR	3233	8.35292597855574	MPP3.48pl.BM	12.9771230103663	-4.62419703181055
SINE	1152	2.97635964345692	MPP3.48pl.BM	8.13623500868225	-5.15987536522533
Total	6479	16.7394393489213	MPP3.48pl.BM	45.0274432805867	-28.2880039316654
DNA	704	1.04219096965211	MPP4.135pl.BM	1.32861711697737	-0.28642614732526
LINE	3285	4.86306439674315	MPP4.135pl.BM	22.5854681445608	-17.7224037478176
LTR	5853	8.66469282013323	MPP4.135pl.BM	12.9771230103663	-4.31243019023306
SINE	2483	3.67579570688379	MPP4.135pl.BM	8.13623500868225	-4.46043930179846
Total	12325	18.2457438934123	MPP4.135pl.BM	45.0274432805867	-26.7816993871744
DNA	302	0.905357196390563	NK.27mi11bpl.BM	1.32861711697737	-0.423259920586807
LINE	1279	3.83427766285937	NK.27mi11bpl.BM	22.5854681445608	-18.7511904817014
LTR	2318	6.94906616302425	NK.27mi11bpl.BM	12.9771230103663	-6.02805684734204
SINE	1158	3.4715352100009	NK.27mi11bpl.BM	8.13623500868225	-4.66469979868135
Total	5057	15.1602362322751	NK.27mi11bpl.BM	45.0274432805867	-29.8672070483116
DNA	276	0.853617047598429	NK.27mi11bpl.Sp	1.32861711697737	-0.475000069378941
LINE	1164	3.60003711378468	NK.27mi11bpl.Sp	22.5854681445608	-18.9854310307761
LTR	2211	6.83821482695698	NK.27mi11bpl.Sp	12.9771230103663	-6.13890818340931
SINE	1150	3.55673769832679	NK.27mi11bpl.Sp	8.13623500868225	-4.57949731035546
Total	4801	14.8486066866669	NK.27mi11bpl.Sp	45.0274432805867	-30.1788365939198
DNA	397	1.02844412206621	NK.27pl11bmi.BM	1.32861711697737	-0.300172994911155
LINE	1585	4.10600487021398	NK.27pl11bmi.BM	22.5854681445608	-18.4794632743468
LTR	3157	8.17833272887415	NK.27pl11bmi.BM	12.9771230103663	-4.79879028149214
SINE	1707	4.42205067094969	NK.27pl11bmi.BM	8.13623500868225	-3.71418433773255
Total	6846	17.734832392104	NK.27pl11bmi.BM	45.0274432805867	-27.2926108884827
DNA	409	1.14671825496958	NK.27pl11bmi.Sp	1.32861711697737	-0.18189886200779
LINE	1694	4.74948832253904	NK.27pl11bmi.Sp	22.5854681445608	-17.8359798220218
LTR	3234	9.06720497939272	NK.27pl11bmi.Sp	12.9771230103663	-3.90991803097357
SINE	1739	4.87565536770684	NK.27pl11bmi.Sp	8.13623500868225	-3.2605796409754
Total	7076	19.8390669246082	NK.27pl11bmi.Sp	45.0274432805867	-25.1883763559785
DNA	431	1.01949096414041	NK.27pl11bpl.BM	1.32861711697737	-0.309126152836959
LINE	1626	3.84615384615385	NK.27pl11bpl.BM	22.5854681445608	-18.739314298407
LTR	3232	7.64499952691835	NK.27pl11bpl.BM	12.9771230103663	-5.33212348344794
SINE	1857	4.3925631564008	NK.27pl11bpl.BM	8.13623500868225	-3.74367185228145
Total	7146	16.9032074936134	NK.27pl11bpl.BM	45.0274432805867	-28.1242357869733
DNA	410	1.09394594306145	NK.27pl11bpl.Sp	1.32861711697737	-0.234671173915922
LINE	1601	4.27172549961312	NK.27pl11bpl.Sp	22.5854681445608	-18.3137426449477
LTR	3168	8.45273353077724	NK.27pl11bpl.Sp	12.9771230103663	-4.52438947958905
SINE	1753	4.67728594679687	NK.27pl11bpl.Sp	8.13623500868225	-3.45894906188537
Total	6932	18.4956909202487	NK.27pl11bpl.Sp	45.0274432805867	-26.531752360338
DNA	414	0.901509047753849	NKT.LPS.18hr.Sp	1.32861711697737	-0.427108069223521
LINE	1684	3.66700781743353	NKT.LPS.18hr.Sp	22.5854681445608	-18.9184603271273
LTR	3158	6.87672843673105	NKT.LPS.18hr.Sp	12.9771230103663	-6.10039457363524
SINE	1932	4.2070422228513	NKT.LPS.18hr.Sp	8.13623500868225	-3.92919278583095
Total	7188	15.6522875247697	NKT.LPS.18hr.Sp	45.0274432805867	-29.375155755817
DNA	257	0.612123377396689	NKT.LPS.3d.Sp	1.32861711697737	-0.71649373958068
LINE	1299	3.0939621293319	NKT.LPS.3d.Sp	22.5854681445608	-19.4915060152289
LTR	2408	5.73538168393474	NKT.LPS.3d.Sp	12.9771230103663	-7.24174132643155
SINE	1308	3.11539835655591	NKT.LPS.3d.Sp	8.13623500868225	-5.02083665212633
Total	5272	12.5568655472192	NKT.LPS.3d.Sp	45.0274432805867	-32.4705777333675
DNA	248	0.594481865905986	NKT.LPS.3hr.Sp	1.32861711697737	-0.734135251071384
LINE	1335	3.20013423784069	NKT.LPS.3hr.Sp	22.5854681445608	-19.3853339067201
LTR	2161	5.1801423879953	NKT.LPS.3hr.Sp	12.9771230103663	-7.79698062237099
SINE	1246	2.98679195531798	NKT.LPS.3hr.Sp	8.13623500868225	-5.14944305336427
Total	4990	11.96155044706	NKT.LPS.3hr.Sp	45.0274432805867	-33.0658928335268
DNA	236	0.670969209336707	NKT.Sp	1.32861711697737	-0.657647907640662
LINE	1253	3.5623916071987	NKT.Sp	22.5854681445608	-19.0230765373621
LTR	2179	6.19509282688426	NKT.Sp	12.9771230103663	-6.78203018348203
SINE	1177	3.34631677707332	NKT.Sp	8.13623500868225	-4.78991823160892
Total	4845	13.774770420493	NKT.Sp	45.0274432805867	-31.2526728600937
DNA	389	0.876817310943311	preB.FrD.BM	1.32861711697737	-0.451799806034058
LINE	1618	3.6470190465457	preB.FrD.BM	22.5854681445608	-18.9384490980151
LTR	2738	6.1715316127578	preB.FrD.BM	12.9771230103663	-6.80559139760849
SINE	1700	3.83184943085766	preB.FrD.BM	8.13623500868225	-4.30438557782459
Total	6445	14.5272174011045	preB.FrD.BM	45.0274432805867	-30.5002258794822
DNA	848	1.21643332568281	preT.DN1.Th	1.32861711697737	-0.11218379129456
LINE	4690	6.72767959605233	preT.DN1.Th	22.5854681445608	-15.8577885485085
LTR	8115	11.6407505164104	preT.DN1.Th	12.9771230103663	-1.33637249395592
SINE	3939	5.65039017672711	preT.DN1.Th	8.13623500868225	-2.48584483195514
Total	17592	25.2352536148726	preT.DN1.Th	45.0274432805867	-19.7921896657141
DNA	750	1.23245801426365	preT.DN2a.Th	1.32861711697737	-0.0961591027137221
LINE	4052	6.6585598317284	preT.DN2a.Th	22.5854681445608	-15.9269083128324
LTR	7116	11.6935616393335	preT.DN2a.Th	12.9771230103663	-1.2835613710328
SINE	3657	6.00946527754954	preT.DN2a.Th	8.13623500868225	-2.1267697311327
Total	15575	25.5940447628751	preT.DN2a.Th	45.0274432805867	-19.4333985177116
DNA	603	1.09221322610444	preT.DN2b.Th	1.32861711697737	-0.23640389087293
LINE	2933	5.31253962216305	preT.DN2b.Th	22.5854681445608	-17.2729285223977
LTR	5229	9.4712818562191	preT.DN2b.Th	12.9771230103663	-3.50584115414719
SINE	3170	5.74181745729863	preT.DN2b.Th	8.13623500868225	-2.39441755138362
Total	11935	21.6178521617852	preT.DN2b.Th	45.0274432805867	-23.4095911188015
DNA	400	0.673185344755045	preT.DN3.Th	1.32861711697737	-0.655431772222325
LINE	1895	3.18921557077702	preT.DN3.Th	22.5854681445608	-19.3962525737838
LTR	3495	5.8819569497972	preT.DN3.Th	12.9771230103663	-7.09516606056909
SINE	2134	3.59144381426816	preT.DN3.Th	8.13623500868225	-4.54479119441408
Total	7924	13.3358016795974	preT.DN3.Th	45.0274432805867	-31.6916416009893
DNA	813	1.22561582295655	proB.CLP.BM	1.32861711697737	-0.103001294020816
LINE	4024	6.06627069074683	proB.CLP.BM	22.5854681445608	-16.519197453814
LTR	6600	9.94964874724877	proB.CLP.BM	12.9771230103663	-3.02747426311752
SINE	3383	5.09994874423373	proB.CLP.BM	8.13623500868225	-3.03628626444852
Total	14820	22.3414840051859	proB.CLP.BM	45.0274432805867	-22.6859592754008
DNA	917	1.33124283204855	proB.FrA.BM	1.32861711697737	0.00262571507117659
LINE	4748	6.89284729178462	proB.FrA.BM	22.5854681445608	-15.6926208527762
LTR	7551	10.9620661121031	proB.FrA.BM	12.9771230103663	-2.01505689826316
SINE	3969	5.76194416619485	proB.FrA.BM	8.13623500868225	-2.37429084248739
Total	17185	24.9481004021311	proB.FrA.BM	45.0274432805867	-20.0793428784556
DNA	479	0.991985420506554	proB.FrBC.BM	1.32861711697737	-0.336631696470815
LINE	2336	4.83774100689627	proB.FrBC.BM	22.5854681445608	-17.7477271376645
LTR	3880	8.03528900118044	proB.FrBC.BM	12.9771230103663	-4.94183400918585
SINE	2215	4.58715596330275	proB.FrBC.BM	8.13623500868225	-3.54907904537949
Total	8910	18.452171391886	proB.FrBC.BM	45.0274432805867	-26.5752718887007
DNA	385	0.844687246319577	STHSC.150mi.BM	1.32861711697737	-0.483929870657793
LINE	1689	3.70565391956822	STHSC.150mi.BM	22.5854681445608	-18.8798142249926
LTR	3186	6.99006121240045	STHSC.150mi.BM	12.9771230103663	-5.98706179796584
SINE	1275	2.79734088066873	STHSC.150mi.BM	8.13623500868225	-5.33889412801352
Total	6535	14.337743258957	STHSC.150mi.BM	45.0274432805867	-30.6897000216297
DNA	334	1.2129135345172	T.4.aCD3plCD40.18h.Sp	1.32861711697737	-0.115703582460174
LINE	1594	5.78857537131859	T.4.aCD3plCD40.18h.Sp	22.5854681445608	-16.7968927732422
LTR	2726	9.89940806914333	T.4.aCD3plCD40.18h.Sp	12.9771230103663	-3.07771494122296
SINE	1738	6.31150815266732	T.4.aCD3plCD40.18h.Sp	8.13623500868225	-1.82472685601492
Total	6392	23.2124051276464	T.4.aCD3plCD40.18h.Sp	45.0274432805867	-21.8150381529403
DNA	327	0.658796035135789	T.4.Nve.Fem.Sp	1.32861711697737	-0.669821081841581
LINE	1853	3.73317753243613	T.4.Nve.Fem.Sp	22.5854681445608	-18.8522906121247
LTR	3246	6.53960834877911	T.4.Nve.Fem.Sp	12.9771230103663	-6.43751466158718
SINE	2067	4.16431622209686	T.4.Nve.Fem.Sp	8.13623500868225	-3.97191878658538
Total	7493	15.0958981384479	T.4.Nve.Fem.Sp	45.0274432805867	-29.9315451421388
DNA	184	0.453324792431447	T.4.Nve.Sp	1.32861711697737	-0.875292324545923
LINE	1003	2.47111286309099	T.4.Nve.Sp	22.5854681445608	-20.1143552814698
LTR	1800	4.43469905639459	T.4.Nve.Sp	12.9771230103663	-8.5424239539717
SINE	945	2.32821700460716	T.4.Nve.Sp	8.13623500868225	-5.80801800407509
Total	3932	9.68735371652418	T.4.Nve.Sp	45.0274432805867	-35.3400895640625
DNA	261	0.610140963601936	T.4.Th	1.32861711697737	-0.718476153375434
LINE	1512	3.53460972017673	T.4.Th	22.5854681445608	-19.0508584243841
LTR	2447	5.72036374687332	T.4.Th	12.9771230103663	-7.25675926349297
SINE	1514	3.5392851298595	T.4.Th	8.13623500868225	-4.59694987882274
Total	5734	13.4043995605115	T.4.Th	45.0274432805867	-31.6230437200752
DNA	291	1.10402913726383	T8.IEL.LCMV.d7.SI	1.32861711697737	-0.224587979713541
LINE	1128	4.27953562485773	T8.IEL.LCMV.d7.SI	22.5854681445608	-18.3059325197031
LTR	2184	8.28590940132028	T8.IEL.LCMV.d7.SI	12.9771230103663	-4.69121360904601
SINE	1229	4.66272099552318	T8.IEL.LCMV.d7.SI	8.13623500868225	-3.47351401315906
Total	4832	18.332195158965	T8.IEL.LCMV.d7.SI	45.0274432805867	-26.6952481216217
DNA	339	0.88567248406312	T8.MP.LCMV.d7.Sp	1.32861711697737	-0.442944632914249
LINE	1349	3.5244017138677	T8.MP.LCMV.d7.Sp	22.5854681445608	-19.0610664306931
LTR	2730	7.13240673006584	T8.MP.LCMV.d7.Sp	12.9771230103663	-5.84471628030045
SINE	1721	4.49629010345909	T8.MP.LCMV.d7.Sp	8.13623500868225	-3.63994490522316
Total	6139	16.0387710314557	T8.MP.LCMV.d7.Sp	45.0274432805867	-28.988672249131
DNA	304	0.619914761720263	T.8.Nve.Sp	1.32861711697737	-0.708702355257106
LINE	1555	3.17094557393095	T.8.Nve.Sp	22.5854681445608	-19.4145225706298
LTR	2904	5.92181732906462	T.8.Nve.Sp	12.9771230103663	-7.05530568130167
SINE	1740	3.54819633353046	T.8.Nve.Sp	8.13623500868225	-4.58803867515179
Total	6503	13.2608739982463	T.8.Nve.Sp	45.0274432805867	-31.7665692823404
DNA	322	0.842755443886097	T8.Tcm.LCMV.d180.Sp	1.32861711697737	-0.485861673091272
LINE	1568	4.10385259631491	T8.Tcm.LCMV.d180.Sp	22.5854681445608	-18.4816155482459
LTR	3095	8.10039782244556	T8.Tcm.LCMV.d180.Sp	12.9771230103663	-4.87672518792073
SINE	1938	5.07223618090452	T8.Tcm.LCMV.d180.Sp	8.13623500868225	-3.06399882777772
Total	6923	18.1192420435511	T8.Tcm.LCMV.d180.Sp	45.0274432805867	-26.9082012370356
DNA	272	0.730652483412577	T8.TE.LCMV.d7.Sp	1.32861711697737	-0.597964633564793
LINE	1095	2.94141349020872	T8.TE.LCMV.d7.Sp	22.5854681445608	-19.6440546543521
LTR	2223	5.97147231847852	T8.TE.LCMV.d7.Sp	12.9771230103663	-7.00565069188777
SINE	1237	3.32285706610793	T8.TE.LCMV.d7.Sp	8.13623500868225	-4.81337794257431
Total	4827	12.9663953582078	T8.TE.LCMV.d7.Sp	45.0274432805867	-32.0610479223789
DNA	231	0.567177371832646	T8.Tem.LCMV.d180.Sp	1.32861711697737	-0.761439745144724
LINE	1167	2.86535061873895	T8.Tem.LCMV.d180.Sp	22.5854681445608	-19.7201175258218
LTR	2350	5.76998625024553	T8.Tem.LCMV.d180.Sp	12.9771230103663	-7.20713676012076
SINE	1256	3.08387350225889	T8.Tem.LCMV.d180.Sp	8.13623500868225	-5.05236150642336
Total	5004	12.286387743076	T8.Tem.LCMV.d180.Sp	45.0274432805867	-32.7410555375107
DNA	375	0.810250205263385	T.8.Th	1.32861711697737	-0.518366911713984
LINE	1934	4.17873039194503	T.8.Th	22.5854681445608	-18.4067377526158
LTR	3400	7.34626852772136	T.8.Th	12.9771230103663	-5.63085448264493
SINE	2289	4.9457672529277	T.8.Th	8.13623500868225	-3.19046775575454
Total	7998	17.2810163778575	T.8.Th	45.0274432805867	-27.7464269027292
DNA	372	0.720609030858338	T8.TN.P14.Sp	1.32861711697737	-0.608008086119031
LINE	1762	3.41320729132363	T8.TN.P14.Sp	22.5854681445608	-19.1722608532372
LTR	3237	6.27046084109796	T8.TN.P14.Sp	12.9771230103663	-6.70666216926833
SINE	2440	4.72657536369448	T8.TN.P14.Sp	8.13623500868225	-3.40965964498777
Total	7811	15.1308525269744	T8.TN.P14.Sp	45.0274432805867	-29.8965907536123
DNA	348	0.73203054334336	T.DN4.Th	1.32861711697737	-0.596586573634009
LINE	1433	3.01436715118114	T.DN4.Th	22.5854681445608	-19.5711009933797
LTR	2747	5.77841351311555	T.DN4.Th	12.9771230103663	-7.19870949725074
SINE	1877	3.94833715475715	T.DN4.Th	8.13623500868225	-4.1878978539251
Total	6405	13.4731483623972	T.DN4.Th	45.0274432805867	-31.5542949181895
DNA	167	0.341457430277255	T.DP.Th	1.32861711697737	-0.987159686700114
LINE	1055	2.15711131103296	T.DP.Th	22.5854681445608	-20.4283568335278
LTR	1676	3.42684223439928	T.DP.Th	12.9771230103663	-9.55028077596701
SINE	839	1.71546577247076	T.DP.Th	8.13623500868225	-6.42076923621148
Total	3737	7.64087674818026	T.DP.Th	45.0274432805867	-37.3865665324064
DNA	539	1.09624145785877	Tgd.g1.1pld1.24apl.Th	1.32861711697737	-0.2323756591186
LINE	2300	4.67783924503742	Tgd.g1.1pld1.24apl.Th	22.5854681445608	-17.9076288995234
LTR	3884	7.89944679466319	Tgd.g1.1pld1.24apl.Th	12.9771230103663	-5.07767621570309
SINE	2571	5.22901073869183	Tgd.g1.1pld1.24apl.Th	8.13623500868225	-2.90722426999041
Total	9294	18.9025382362512	Tgd.g1.1pld1.24apl.Th	45.0274432805867	-26.1249050443355
DNA	186	0.545886772517829	Tgd.g1.1pld1.LN	1.32861711697737	-0.78273034445954
LINE	1037	3.04346550054295	Tgd.g1.1pld1.LN	22.5854681445608	-19.5420026440178
LTR	1793	5.26223109206703	Tgd.g1.1pld1.LN	12.9771230103663	-7.71489191829926
SINE	899	2.63845273383618	Tgd.g1.1pld1.LN	8.13623500868225	-5.49778227484607
Total	3915	11.490036098964	Tgd.g1.1pld1.LN	45.0274432805867	-33.5374071816227
DNA	236	0.567198615650836	Tgd.g2pld1.24apl.Th	1.32861711697737	-0.761418501326533
LINE	1167	2.80474908671409	Tgd.g2pld1.24apl.Th	22.5854681445608	-19.7807190578467
LTR	1980	4.75870024995193	Tgd.g2pld1.24apl.Th	12.9771230103663	-8.21842276041436
SINE	1061	2.54999038646414	Tgd.g2pld1.24apl.Th	8.13623500868225	-5.5862446222181
Total	4444	10.680638338781	Tgd.g2pld1.24apl.Th	45.0274432805867	-34.3468049418057
DNA	465	1.00310639399431	Tgd.g2pld17.24apl.Th	1.32861711697737	-0.325510722983064
LINE	1997	4.30796444904651	Tgd.g2pld17.24apl.Th	22.5854681445608	-18.2775036955143
LTR	3290	7.09724738976616	Tgd.g2pld17.24apl.Th	12.9771230103663	-5.87987562060013
SINE	2273	4.90335663128829	Tgd.g2pld17.24apl.Th	8.13623500868225	-3.23287837739395
Total	8025	17.3116748640953	Tgd.g2pld17.24apl.Th	45.0274432805867	-27.7157684164914
DNA	98	0.488315312173003	Tgd.g2pld17.LN	1.32861711697737	-0.840301804804366
LINE	665	3.31356818974538	Tgd.g2pld17.LN	22.5854681445608	-19.2718999548154
LTR	1163	5.7950072250735	Tgd.g2pld17.LN	12.9771230103663	-7.18211578529279
SINE	512	2.55119836563855	Tgd.g2pld17.LN	8.13623500868225	-5.5850366430437
Total	2438	12.1480890926304	Tgd.g2pld17.LN	45.0274432805867	-32.8793541879563
DNA	212	0.643770307612888	Tgd.g2pld1.LN	1.32861711697737	-0.684846809364482
LINE	1143	3.47089368679967	Tgd.g2pld1.LN	22.5854681445608	-19.1145744577611
LTR	2078	6.31016367556406	Tgd.g2pld1.LN	12.9771230103663	-6.66695933480223
SINE	1122	3.40712398651726	Tgd.g2pld1.LN	8.13623500868225	-4.72911102216498
Total	4555	13.8319516564939	Tgd.g2pld1.LN	45.0274432805867	-31.1954916240928
DNA	356	0.642286250383387	Tgd.Sp	1.32861711697737	-0.686330866593982
LINE	1550	2.79647103397261	Tgd.Sp	22.5854681445608	-19.7889971105882
LTR	3061	5.52257924838075	Tgd.Sp	12.9771230103663	-7.45454376198554
SINE	1701	3.06890143792736	Tgd.Sp	8.13623500868225	-5.06733357075488
Total	6668	12.0302379706641	Tgd.Sp	45.0274432805867	-32.9972053099226
DNA	230	0.746632040253206	T.ISP.Th	1.32861711697737	-0.581985076724164
LINE	991	3.21701022561273	T.ISP.Th	22.5854681445608	-19.3684579189481
LTR	2069	6.71644213601688	T.ISP.Th	12.9771230103663	-6.26068087434941
SINE	1333	4.32721960720662	T.ISP.Th	8.13623500868225	-3.80901540147562
Total	4623	15.0073040090894	T.ISP.Th	45.0274432805867	-30.0201392714973
DNA	161	0.498807200173498	Treg.4.25hi.Sp	1.32861711697737	-0.829809916803871
LINE	748	2.31743966291787	Treg.4.25hi.Sp	22.5854681445608	-20.2680284816429
LTR	1444	4.4737738947238	Treg.4.25hi.Sp	12.9771230103663	-8.50334911564249
SINE	694	2.15013786907086	Treg.4.25hi.Sp	8.13623500868225	-5.98609713961139
Total	3047	9.44015862688602	Treg.4.25hi.Sp	45.0274432805867	-35.5872846537007
DNA	430	1.29545386075377	Treg.4.FP3pl.Nrplo.Co	1.32861711697737	-0.0331632562235962
LINE	1497	4.50998704546139	Treg.4.FP3pl.Nrplo.Co	22.5854681445608	-18.0754810990994
LTR	2684	8.08604223782123	Treg.4.FP3pl.Nrplo.Co	12.9771230103663	-4.89108077254506
SINE	1675	5.04624469014551	Treg.4.FP3pl.Nrplo.Co	8.13623500868225	-3.08999031853673
Total	6286	18.9377278341819	Treg.4.FP3pl.Nrplo.Co	45.0274432805867	-26.0897154464048
